# Bronchus associated lymphoid tissue induced by an attenuated *Mycobacterium tuberculosis* vaccine prevents tuberculosis from heterologous TB challenge

**DOI:** 10.64898/2026.05.21.726618

**Authors:** Dhiraj K. Singh, Garima Arora, Venkata S. R. Devireddy, Annu Devi, Mushtaq Ahmed, Vinay Shivanna, Korri Weldon, Shannan Hall-Ursone, Zhao Lai, Smriti Mehra, Xavier Alvarez, Shabaana A. Khader, Deepak Kaushal

**Author notes:** <u>To whom correspondence may be addressed:</u> Deepak Kaushal, PhD, Professor, Texas Biomedical Research Institute, 8715 W. Military Drive, San Antonio, TX 78227, USA; OR Shabaana Khader, PhD, Bernard and Betty Roizman Professor of Microbiology and Chair, Department of Microbiology, University of Chicago, Chicago, 920 E. 58th St., CLSC 1117, Chicago, IL 60637, USA. contributed equally (Dhiraj K. Singh, Garima Arora).

## Abstract

Tuberculosis (TB) remains a leading cause of death from infectious disease worldwide, underscoring the urgent need for vaccines with greater and more consistent efficacy than Bacille Calmette–Guérin (BCG). We previously showed that mucosal vaccination with an isogenic *Mycobacterium tuberculosis* (*Mtb*) mutant lacking the stress-response transcription factor SigH (*ΔsigH*) prevents pulmonary TB in two macaque species. In the absence of SigH, *Mtb* is unable to effectively counter host oxidative stress. Vaccinated macaques were notably protected from disease, exhibiting an absence of granulomatous pathology together with the formation of lymphoid follicles and robust antigen-specific CD4^+^ and CD8^+^ T cell responses, identifying *ΔsigH* as a promising live-attenuated TB vaccine candidate.

The *ΔsigH* mutant used in prior studies was generated in the *Mtb* CDC1551 background, a commonly used laboratory strain for challenge studies. Here, we evaluated whether *ΔsigH*-mediated protection extends to heterologous challenge with the more virulent *Mtb* Erdman strain. Mucosal *ΔsigH* vaccination conferred significant protection against heterologous challenge, markedly reducing pulmonary bacterial burden and TB-associated pathology. Longitudinal high-resolution PET/CT imaging demonstrated that aerosol *ΔsigH* vaccination induced robust inducible bronchus-associated lymphoid tissue (iBALT) responses in the lung. Unlike granulomas, these iBALT structures resolved over time while remaining associated with protection against subsequent *Mtb* challenge. Protection of highly susceptible rhesus macaques against virulent heterologous *Mtb* challenge following aerosol *ΔsigH* vaccination supports the further preclinical development of *ΔsigH*-based live-attenuated TB vaccines and highlights iBALT induction as a potential correlate and mechanistic driver of protective immunity against TB.
