## Supplementary material for "Bronchus associated lymphoid tissue induced by an attenuated *Mycobacterium tuberculosis* vaccine prevents tuberculosis from heterologous TB challenge": All supplemental Tables

### Sheet: Sheet1
Supplementary Table 1. Demographics for individual animals used in the study.
Subject	Species	Gender	Age	Weight (kg)	Group	TST Status pre-vaccination	TST status (5 weeks post Mtb-infection)	Vaccination	Infection	Source
41873	Macaca mulatta	M	5 years, 9 months	10	Unvaccinated	Negative	Positive	NA	Mtb Erdman	TNPRC
41885	Macaca mulatta	M	4 years, 9 months	6	Unvaccinated	Negative	Positive	NA	Mtb Erdman	TNPRC
41887	Macaca mulatta	M	4 years, 9 months	6.6	Unvaccinated	Negative	Positive	NA	Mtb Erdman	TNPRC
41888	Macaca mulatta	M	4 years, 9 months	5.8	Unvaccinated	Negative	Positive	NA	Mtb Erdman	TNPRC
43093	Macaca mulatta	F	5 years, 10 months	6.03	Unvaccinated	Negative	Positive	NA	Mtb Erdman	CNPRC
43096	Macaca mulatta	F	4 years, 10 months	5.83	Unvaccinated	Negative	Positive	NA	Mtb Erdman	CNPRC
43121	Macaca mulatta	M	3 years, 8 months	5.71	Unvaccinated	Negative	Positive	NA	Mtb Erdman	CNPRC
41889	Macaca mulatta	M	4 years, 9 months	8.6	BCG	Negative	Positive	BCG	Mtb Erdman	TNPRC
41890	Macaca mulatta	F	4 years, 9 months	7.2	BCG	Negative	Positive	BCG	Mtb Erdman	TNPRC
41892	Macaca mulatta	M	4 years, 9 months	7.4	BCG	Negative	Positive	BCG	Mtb Erdman	TNPRC
43090	Macaca mulatta	F	11 years, 10 months	8.13	BCG	Negative	Positive	BCG	Mtb Erdman	CNPRC
43091	Macaca mulatta	F	10 years, 10 months	10.56	BCG	Negative	Positive	BCG	Mtb Erdman	CNPRC
43094	Macaca mulatta	F	5 years, 8 months	4.96	BCG	Negative	Positive	BCG	Mtb Erdman	CNPRC
43113	Macaca mulatta	M	4 years, 8 months	7.36	BCG	Negative	Positive	BCG	Mtb Erdman	CNPRC
43098	Macaca mulatta	F	5 years, 5 months	8.25	ΔsigH	Negative	Positive	ΔsigH	Mtb Erdman	SNPRC
43099	Macaca mulatta	M	4 years, 6 months	7.3	ΔsigH	Negative	Positive	ΔsigH	Mtb Erdman	SNPRC
43100	Macaca mulatta	F	4 years, 5 months	4.65	ΔsigH	Negative	Positive	ΔsigH	Mtb Erdman	SNPRC
43101	Macaca mulatta	F	4 years, 5 months	6.45	ΔsigH	Negative	Positive	ΔsigH	Mtb Erdman	SNPRC
43115	Macaca mulatta	M	4 years, 7 months	6	ΔsigH	Negative	Positive	ΔsigH	Mtb Erdman	SNPRC
43120	Macaca mulatta	M	4 years, 3 months	6.4	ΔsigH	Negative	Positive	ΔsigH	Mtb Erdman	SNPRC
